# Comprehensive Proteomic Characterization of the Intra-Golgi Trafficking Intermediates

**DOI:** 10.1101/2024.10.25.620336

**Authors:** Farhana Taher Sumya, Walter S. Aragon-Ramirez, Vladimir V Lupashin

**Affiliations:** University of Arkansas for Medical Sciences, Department of Physiology and Cell Biology, Little Rock, Arkansas, US

**Keywords:** Golgi, vesicular trafficking, glycosylation, COG complex, vesicle tethering, SNARE, vesicular coat, degron, mass-spectrometry

## Abstract

Intracellular trafficking relies on small vesicular intermediates, though their specific role in Golgi function is still debated. To clarify this, we induced acute dysfunction of the Conserved Oligomeric Golgi (COG) complex and analyzed vesicles from cis, medial, and trans-Golgi compartments. Proteomic analysis of Golgi-derived vesicles from wild-type cells revealed distinct molecular profiles, indicating a robust recycling system for Golgi proteins. Notably, these vesicles retained various vesicular coats, while COG depletion accelerated uncoating. The increased overlap in molecular profiles with COG depletion suggests that persistent defects in vesicle tethering disrupt intra-Golgi sorting.

Our findings reveal that the entire Golgi glycosylation machinery recycles within vesicles in a COG-dependent manner, whereas secretory and ER-Golgi trafficking proteins were not enriched. These results support a model in which the COG complex orchestrates multi-step recycling of glycosylation machinery, coordinated by specific Golgi coats, tethers, Rabs, and SNAREs.
