## Supplementary material for "Comprehensive Proteomic Characterization of the Intra-Golgi Trafficking Intermediates": Table S4 related to Figure 4

### Sheet: Related to Figure 4
	Golgi resident proteins in CCD-vIP (First Experiment)
Glycosylation ( 62 )					Other TM proteins (146)					Lumenal /Sec proteins (54)					Peripheral (171)
Gene name	G-vIP	g84-vIP	GS15-vIP		Gene name	G-vIP	g84-vIP	GS15-vIP		Gene name	G-vIP	g84-vIP	GS15-vIP		Gene name	G-vIP	g84-vIP	GS15-vIP
B3GALT6	2.475	-0.5925	1.515		ABHD12	1.984	1.358	2.659		ALB	2.316	0.2994	1.351		AHNAK	0.1296	1.017	-0.6774
B3GAT3	2.068	-0.2705	1.321		ACSL4	0.07662	0.5775	0.6532		CCN1	1.824	0.3226	1.536		AJUBA	0.3872	-1.075	-0.8914			Red	Upregulated
B4GALT1	1.639	-0.5635	2.454		ADAM10	0.3526	-0.5424	-0.5206		CCN2	1.617	0.4171	2.069		AKAP9	0.3665	-0.8139	-0.1165			Blue	Downregulated
B4GALT5	1.82	-0.1097	2.635		AGTRAP	1.029	0.1677	1.39		CD59	-1.01	0.0693	2.005		AP1B1	-2.079	-0.8387	-2.165			No color	Unchanged
B4GALT7	2.886	-0.3152	2.281		ANKH	-1.792	1.027	1.548		CHID1	0.3194	1.156	-0.2103		AP2A1	-0.8193	-0.7822	-0.6956
B4GAT1	2.187	-0.6467	2.4		APLP2	1.13	-1.913	0.4457		CLU	-1.102	-0.392	0.2198		AP3B1	0.361	-0.2832	0.3741
C1GALT1	1.873	-0.2604	3.182		APP	0.6763	0.1663	0.2631		CNN2	-0.8005	0.324	-0.9577		AP3D1	-0.3935	-0.3712	0.05275
CHPF	1.918	-0.05502	1.292		ATG9A	0.5079	0.121	2.31		CNPY2	0.4492	0.9914	-0.4444		AP3M1	-0.6687	-0.7756	-0.6204
CHPF2	2.383	-0.6332	0.6073		ATP11C	1.278	-1.326	2.587		COL1A1	-0.01172	-1.756	2.241		AP3S1	-0.9594	-0.1314	-0.6177
CHST11	4.425	-0.7754	3.852		ATP1A1	-0.1884	0.4723	1.939		CST3	0.1813	-0.6629	-0.6629		APOE	1.122	-1.486	1.975
CHST12	1.496	1.104	3.881		ATP2C1	2.029	-0.4435	2.459		DIPK2A	2.933	-0.4649	2.725		ARCN1	0.1342	-0.5233	-1.011
CHST14	3.068	-0.8588	2.805		ATP6AP1	-0.01903	0.9508	0.9925		ERO1A	0.3173	0.6334	1.056		ARF1	-1.106	-0.3631	-2.077
CHST3	0.4541	-1.941	1.196		ATP6AP2	0.1517	0.02281	0.9736		ERP29	0.1761	0.7316	0.3784		ARF3	-1.106	-0.3631	-2.077
CHST7	1.091	-0.2696	2.536		ATP6V0A1	-1.262	0.2063	1.719		ERP44	-0.1644	0.1694	-0.05016		ARF4	-0.1865	-0.6391	-1.136
DSE	1.948	1.899	1.083		ATP6V0A2	0.6646	-0.877	1.078		F2	-0.9129	0.137	-0.8895		ARF5	-0.5499	-2.036	-0.05941
EXT1	2.688	-0.7134	2.763		ATP6V0D1	-0.2045	-0.803	1.341		FAM3A	4.377	0.5315	2.141		ARFGAP2	0.9692	-0.3958	0.0435
EXTL2	1.661	-0.1569	0.7019		ATP7A	1.834	1.485	0.3303		FAM3C	2.151	0.5509	2.836		ARFGAP3	-0.01559	-1.057	0.08355
EXTL3	0.7011	0.2246	-0.1669		ATP9A	-0.371	-1.266	1.293		FKBP10	-1.689	-0.2903	-0.7608		ARFGEF2	-0.09329	-0.6046	-0.834
FAM20B	2.146	0.3772	1.612		ATP9B	0.2972	-0.3727	1.3		FKBP2	1.009	1.33	0.354		ARFIP1	-0.1482	-0.6918	-0.4287
FKRP	2.917	0.3766	2.097		BET1L	1.02	-1.331	1.143		FKBP9	0.6614	0.579	0.6755		ARFIP2	0.1234	0.2714	-0.3884
FUT8	1.705	-1.467	0.5824		BPNT2	1.773	-0.1195	1.696		FN1	-0.258	-0.07568	0.0004851		ARHGAP1	-0.7767	-0.3647	-1.329
GALNT1	2.199	-1.687	0.5836		BSG	0.2052	1.102	3.532		GNAS	-0.2048	0.3464	0.9758		ARHGEF2	0.8954	-0.3154	1.859
GALNT10	2.421	0.3099	1.541		CANT1	3.362	0.6551	1.996		IGFBP7	0.6436	0.4754	1.797		ARL1	-0.3177	-0.008113	-0.1087
GALNT2	2.879	-0.223	2.132		CAV1	-1.027	-0.1987	0.5067		ITIH2	-0.4692	-1.269	0.8293		ATP6V1A	-1.271	0.4903	-0.1485
GALNT4	2.256	-0.3595	2.548		CD44	0.1854	1.281	2.092		LGALS3BP	1.604	0.94	2.086		ATP6V1B2	0.3065	-0.1296	0.06675
GALNT7	2.802	0.671	2.494		CD63	-0.8669	0.3541	0.9256		LRPAP1	0.1798	-0.2238	0.7414		ATP6V1E1	0.6131	0.2123	-0.02
GANAB	0.3077	1.12	0.2362		CD70	0.8925	0.8829	2.338		MANF	-0.407	-0.02928	0.7412		ATP6V1H	-1.017	-0.489	0.853
GLT8D1	1.97	-0.1176	1.403		CPD	0.5499	-0.6984	1.395		MINPP1	0.448	1.283	0.9293		BAIAP2	0.6027	-1.841	-0.3976
GLT8D2	-1.558	-3.032	-2.821		CUX1	2.587	-0.3386	1.75		MYDGF	0.01847	0.4736	0.3464		BICD1	-0.4898	-0.4276	-0.081
GNPTAB	3.13	1.52	0.4785		DSEL	2.145	-2.912	-0.04324		NUCB1	1.677	1.311	1.399		CAND1	-0.6008	0.143	0.04175
GXYLT1	1.488	0.0126	3.441		DYSF	-0.9544	0.03619	1.51		NUCB2	1.353	1.2	1.083		CDC42BPB	0.1642	0.4494	1.048
HS2ST1	1.857	0.6321	2.595		ENTPD4	2.318	0.02629	1.369		P3H3	-1.353	-0.616	-1.081		CDK17	0.5228	-1.064	1.476
MAN1A1	3.787	0.4917	4.432		ENTPD6	1.063	0.7081	1.946		P4HA2	0.1752	1.429	-0.3498		CLASP2	-1.15	-0.2256	0.2958
MAN1A2	2.806	-0.5422	1.84		ENTPD7	2.03	-0.1321	-0.5475		P4HB	0.1562	0.9311	0.133		CLINT1	0.6094	-0.1428	1.849
MAN1B1	2.888	0.5663	1.964		ERAP1	-0.4105	0.2441	0.3656		PDIA3	0.2308	0.8098	0.3176		CLTC	-0.09878	0.1488	0.7682
MAN2A1	2.394	-0.8334	1.812		ERGIC1	-0.1351	-0.04738	0.01242		PDIA6	0.1578	0.824	-0.03729		COASY	0.1055	0.05264	-0.1177
MAN2A2	2.352	-0.7871	0.9363		ERGIC2	-0.3383	-1.555	-0.156		PLAT	-2.737	-1.969	-0.7142		COG5	0.1001	-0.2123	0.2273
MANEAL	3.18	-1.685	0.8966		ERGIC3	0.1193	-0.9133	-0.2766		PLOD2	1.997	2.421	2.761		COPA	-0.4422	-0.1318	-1.055
MGAT1	3.08	-0.05778	2.771		FNDC3A	-1.303	-2.789	-0.3045		PRKCSH	-0.05791	0.6744	0.567		COPB1	-0.5699	-0.3245	-0.932
MGAT2	2.781	0.1095	2.075		FNDC3B	-0.5487	0.3757	2.21		PSAP	0.0415	-0.6423	-0.6423		COPB2	-0.1497	-0.1479	-0.612
MGAT4B	3.188	-0.1992	2.096		FURIN	0.5199	0.3205	-0.2771		PXDN	0.3942	1.631	-0.6802		COPG1	-0.408	0.2967	-0.2152
MGAT5	4.167	2.168	3.248		GJA1	-1.367	-0.975	0.5695		RCN1	0.9078	1.368	-0.2313		COPG2	-1.076	0.4289	-2.077
NAGPA	-0.2067	-1.043	1.238		GLCE	3	1.379	2.477		SDF4	2.756	1.08	1.425		COPZ1	-0.54	0.7762	0.8045
NDST1	2.148	-1.255	4.123		GLG1	0.7749	-3.062	2.714		SERPINE2	1.402	1.362	1.766		CRIP2	-2.827	-2.893	-2.536
PLOD3	0.6567	1.415	1.895		GOLGA5	1.771	-0.5864	0.6231		SERPINH1	-0.3035	0.4694	0.4571		CRYAB	2.473	0.5699	0.4848
POFUT1	0.7166	1.098	0.6383		GOLGB1	2.592	0.2489	1.211		SMPD1	0.5658	1.26	0.6768		CYFIP1	0.3232	0.1973	-0.5832
POGLUT1	1.904	0.2857	0.531		GOLIM4	1.804	-1.337	2.294		STC2	4.289	3.412	3.648		DLG1	-2.292	-0.5908	0.5592
POGLUT3	0.8754	1.327	0.4101		GOLM1	0.9594	-0.7111	1.449		SUMF2	-0.3102	1.493	0.2024		DNM2	-0.1667	0.3527	-0.989
POMGNT1	2.681	0.3093	3.118		GOLM2	2.121	-0.4014	1.296		TGFB1I1	-1.792	-1.142	-2.088		DNM3	-0.05574	1.207	-1.511
SLC35B2	2.929	0.2704	4.368		GOLT1B	-0.02054	-0.5992	-0.1183		TGFBI	1.214	-0.7336	1.414		DOCK10	-1.647	0.1469	-1.039
SLC35C1	1.794	-0.6126	2.89		GOSR1	1.169	-0.6723	1.284		TIMP1	-0.3311	0.9337	1.781		DOP1B	2.508	-1.29	2.44
SLC35E1	2.312	-0.3205	-0.01997		GOSR2	0.9631	-0.6237	0.2951		TXNDC12	0.9409	0.1142	1.081		DST	-0.2542	0.5171	-0.0226
ST3GAL1	1.594	0.4562	3.26		GPR107	1.281	-0.5869	1.551		TXNDC5	0.1397	1.092	0.2038		DYNC2H1	0.708	-1.86	0.708
ST3GAL4	2.955	-0.08517	3.849		HLA-A	-0.112	0.2361	1.113		WDR11	0.4059	-0.01815	0.1935		ECHDC1	0.708	-1.86	0.6128
ST6GALNAC4	3.531	-0.5281	3.718		HLA-B	0.2235	0.6209	1.574							EFCAB14	1.23	-1.417	1.509
TPST1	2.916	0.0008177	3.049		HLA-C	-0.2642	-0.008105	1.114							FAM91A1	-0.3325	-0.7337	-0.6386
TPST2	1.549	0.06665	1.399		HLA-G	0.138	0.004111	1.413							FGD4	-1.384	0.04774	-1.158
UGCG	1.605	0.2772	1.684		IER3IP1	-0.5233	-0.6224	-0.5389		48% upregulated in CCDs					FMNL3	0.2148	0.6731	0.6786
UGGT1	-0.2984	0.13	-0.0405		IGF2R	0.3127	-0.2808	0.5105							FYCO1	0.2357	-0.4494	-0.06331
UST	1.61	-0.4155	3.491		ITGA5	-0.9639	0.1882	0.7604							GBA2	-2.176	-1.788	-0.8431
UXS1	2.98	0.7245	1.63		KCT2	1.696	-0.3756	0.7171			G-vIP	g84-vIP	GS15-vIP		GBF1	0.3457	-1.047	-1.06
XYLT2	1.628	-0.04643	0.8655		KIAA0319L	2.958	-0.9192	1.421		upregulated	27	22	35		GNAI3	0.04343	0.5247	0.9528
					KIAA2013	2.367	-0.2977	2.398		unchanged	66	74	61		GOLGA2	0.9681	-0.8122	0.7389
92% upregulated in CCDs					LDLR	-1.183	-0.4717	1.033		Down regulated	7	4	4		GOLGA3	-0.1649	0.04585	-0.006199
					LMAN1	-0.2593	-2.049	-0.3684							GOLGA4	0.06542	0.2604	0.8662
	85	11	71		LMAN2	0.8578	-0.6245	0.4911							GOPC	-0.9639	-0.1343	0.2108
	15	79	27		LMTK2	0.007455	-0.7489	0.6081							GORASP2	2.586	1.374	2.035
	0	10	2		LPCAT1	-0.5548	2.063	0.05832							HABP4	-0.3641	0.1844	-0.5308
					LYSMD3	1.027	-0.8291	3.104							KIF13A	-1.496	-1.708	0.3016
					M6PR	0.7428	0.1314	0.9933							KIF1C	0.01877	-0.4177	0.2083
					MFSD5	2.255	-2.171	3.209							KLHL22	1.393	-0.2077	-0.6644
					MIA3	-0.3787	0.816	-0.313							LPP	-1.201	-0.8601	-2.031
					MMP14	0.9896	0.9119	3.091							MACF1	-0.6112	-0.1458	-0.8339
					NCSTN	-0.4294	0.1468	1.796							MINK1	-0.8631	0.1108	-1.279
					PAM	0.1207	0.7464	0.4085							MYO18A	-1.228	-1.047	-1.489
					PIEZO1	1.877	-1.96	1.774							MYO5A	-1.547	-0.1995	0.7969
					PLD3	0.4265	-0.01019	1.854							NAPA	0.4336	-0.1546	0.9565
					QPCTL	3.473	1.326	5.266							NAPG	-0.7837	-0.4013	1.015
					QSOX1	2.953	1.03	2.898							NEDD4L	-1.573	-0.7348	-2.637
					QSOX2	2.52	-1.389	1.953							NME1	1.203	-1.391	0.9028
					RABAC1	2.791	-1.085	2.098							NRAS	0.6816	-0.6993	1.592
					RER1	1.568	0.9536	0.159							NSF	0.08166	-0.2558	0.05111
					RTN3	-0.3577	-0.3983	-0.4721							NXF1	0.6054	-0.7549	-0.08157
					SCAMP1	-0.3432	0.5487	2.544							OBSL1	0.1023	0.1108	0.996
					SCAMP2	-0.3301	0.6842	2.224							OPTN	-0.02102	-0.2839	-1.54
					SCAMP3	0.7041	0.1368	1.706							OSBP	-1.5	0.2909	-1.621
					SEC11A	0.04245	0.6685	0.1193							OSBPL10	1.01	-0.7036	-0.1785
					SEC22B	0.2075	-0.534	0.1427							OSBPL11	1.078	-0.3389	1.086
					SFT2D3	1.245	-1.756	3.548							OSBPL9	0.2564	0.3602	-0.6423
					SLC2A1	-0.4971	-0.07696	2.122							OTUD4	0.7346	-0.1887	-0.6166
					SLC30A7	-0.4492	-0.5865	-0.2669							PACS1	-0.3909	0.02574	-1.095
					SLC38A10	1.602	-1.541	2.233							PACSIN3	-1.513	0.1038	0.06246
					SLC9A7	0.4601	0.6604	1.502							PCM1	0.1947	-0.365	0.5374
					SLC9A8	0.9097	-0.763	1.525							PCNT	0.03044	0.3592	-0.9258
					SORT1	1.414	0.9211	2.504							PDE4DIP	-0.08997	-1.027	3.891
					STING1	-0.04104	1.462	0.1617							PHLDB2	-0.2049	-0.4026	1.386
					STOML1	0.3573	-0.8715	1.128							PI4K2A	1.103	-0.5848	1.411
					STX10	1.222	-0.8615	1.358							PI4K2B	-0.6952	-2.665	1.015
					STX12	-0.2032	-0.208	1.638							PI4KA	-0.07073	0.1529	-0.5102
					STX16	0.5187	-0.7839	1.082							PITPNM1	-1.551	-1.067	-0.04424
					STX4	0.9697	-0.9456	1.354							PPFIBP1	-0.7267	-0.4327	-0.674
					STX5	2.112	-0.361	0.08609							PRKACA	1.924	0.6849	-0.6686
					STX6	0.4254	0.05645	1.754							PRKACB	0.5063	-0.1596	-0.9993
					STX8	2.051	-2.814	1.379							PRKAR2A	0.9965	-1.056	-0.2577
					SURF4	-1.671	-0.7433	-1.258							PRKD1	-0.9391	-0.7348	0.003407
					SYT1	-1.135	0.4113	0.8402							PSMD5	-0.4935	-0.5698	-0.05484
					TGOLN2	1.517	-0.1503	0.8139							RAB10	0.1944	0.2511	0.4921
					TM9SF1	2.546	0.05554	2.237							RAB11B	1.017	0.1395	0.9855
					TM9SF2	0.7528	-0.8828	1.74							RAB11FIP5	-0.8321	1.001	0.2587
					TM9SF3	2.112	-0.8149	1.906							RAB12	0.457	-0.4886	1.458
					TM9SF4	2.845	-0.2303	3.438							RAB14	0.4765	-0.021	0.5176
					TMCO1	1.346	1.954	1.331							RAB15	1.208	0.729	1.284
					TMCO3	2.148	-0.3737	0.9384							RAB18	0.6744	0.5933	0.5933
					TMED1	1.213	1.258	1.004							RAB1A	0.9797	-0.1605	0.6217
					TMED10	1.653	1.258	1.637							RAB1B	0.6365	0.1783	1.097
					TMED2	0.7254	1.125	0.5446							RAB21	0.6973	-0.5608	-0.16
					TMED4	2.495	1.107	1.852							RAB27A	0.2778	0.08879	0.7434
					TMED5	0.7007	0.3387	0.7306							RAB2A	1.513	0.6165	1.397
					TMED7	1.285	1.081	1.573							RAB2B	1.38	1.099	1.387
					TMED9	1.607	0.7879	1.644							RAB31	0.1364	1.465	2.561
					TMEM115	1.847	-0.2779	2.528							RAB34	-0.6753	-0.764	0.1933
					TMEM165	2.748	0.009431	0.4392							RAB3B	-0.3833	-0.8585	0.5086
					TMEM167A	0.3653	0.009431	-0.5069							RAB6A	0.5964	0.4505	0.8414
					TMEM30A	0.7723	0.5846	2.569							RAB6D	0.7823	-0.1944	1.49
					TMEM43	0.02346	0.5758	-0.4723							RAB7A	1.099	0.5543	1.31
					TMEM87A	1.31	0.4465	0.004109							RAB8A	0.5893	1.302	0.3525
					TMEM87B	0.4941	1.597	-1.734							RAB8B	0.7064	-0.3833	0.5958
					UNC93B1	-1.136	-1.263	0.3221							RAB9A	0.5006	1.271	1.502
					VAMP2	-2.488	0.5353	0.9957							RHOC	-0.4656	-0.3642	-0.7804
					VAMP3	-0.7412	0.5008	1.361							RRAS2	0.9835	1.415	3.301
					VAMP4	0.6572	0.03672	1.501							SACM1L	-0.3326	-0.8562	0.4017
					VAMP5	0.1742	1.021	2.689							SAR1A	-0.363	-2.13	-2.431
					VAMP7	1.664	-0.9752	1.796							SAR1B	0.2438	0.8358	0.1249
					VAPA	-0.6113	0.4467	-0.05962							SCFD1	0.7215	-1.03	0.8006
					VAPB	0.302	0.6843	-0.04892							SCYL1	1.068	-0.09698	-0.00749
					VTI1A	1.46	0.8767	1.483							SCYL2	0.3828	0.09921	-0.9149
					VTI1B	1.14	-0.7464	1.805							SEC13	0.4862	0.09875	-0.5796
					WLS	1.1	-1.28	2.775							SEC14L1	-1.016	-0.1366	1.509
					YIF1B	1.301	-0.5257	0.1526							SEC16A	-0.5055	-0.2696	-2.128
					YIPF3	1.186	0.2628	1.001							SEC23A	-0.6898	-0.2555	-1.66
					YIPF4	2.337	-0.7184	1.602							SEC23IP	-0.6495	-0.8015	-0.7516
					YIPF5	0.507	-0.2794	0.4661							SEC24A	-0.1169	0.02474	0.152
					YIPF6	2.062	-0.06478	0.8874							SEC24B	0.6942	0.2894	-0.7907
					ZDHHC13	2.542	-1.158	3.095							SEC24C	0.841	0.2079	-0.04984
					ZDHHC17	2.378	-0.917	2.54							SEC31A	-0.05467	0.4737	-0.3501
					ZFPL1	2.831	-0.4235	1.096							SERBP1	-1.741	0.4066	-0.6648
															SH3GL2	0.3143	0.2669	0.2669
					67% upregulated in CCDs										SH3GLB1	-0.3711	-0.1399	-0.09956
															SH3RF1	0.8218	-0.1918	0.341
						G-vIP	g84-vIP	GS15-vIP							SIPA1L3	-0.1742	-0.181	0.3519
					upregulated	38	10	56							SPRYD7	0.825	-0.2423	1.674
					unchanged	58	81	43							STK25	-0.3772	-0.06148	-0.3021
					Down regulated	4	9	1							STRN	1.333	-0.2973	0.5624
															TAGLN2	-0.4217	-0.4455	0.2052
															TNS1	-0.9283	-1.124	-0.6953
															TRAPPC3	0.6486	-0.8181	0.4954
															TRIM3	-0.1673	0.09346	-0.6631
															TRIM4	1.043	-0.3474	1.174
															TRIO	-1.144	-0.636	-0.1868
															TRIOBP	-1.672	-0.7393	-2.02
															UMPS	-1.275	-0.3766	-1.114
															USO1	-0.06792	0.1027	-1.023
															VCL	-0.4965	-0.4628	-0.5383
															VCPIP1	-0.2565	-1.091	-0.5209
															VPS45	-0.6813	-0.7849	0.6497
															VPS50	0.09381	0.665	-1.282
															VPS51	1.34	1.097	0.6276
															VPS53	1.463	-0.9847	-1.335
															XPO1	-0.01585	0.6564	-0.8716
															YES1	0.522	-0.6516	0.3069
															YKT6	-0.06459	0.5211	-0.1411
															15% upregulated in CCDs
															23% downregulated in CCDs
																G-vIP	g84-vIP	GS15-vIP
															upregulated	8	3	11
															unchanged	79	91	75
															Down regulated	13	6	14

### Sheet: Related to Fig Supp 4
	Golgi resident proteins in CCD-vIP (Second Experiment)
Glycosylation machinery (110)					Other TM proteins (296)					Lumenal/secretory proteins(89)					Peripheral membrane proteins (281)
Gene name	G-vIP	V7-vIP	GS15-vIP		Gene name	G-vIP	V7-vIP	GS15-vIP		Gene name	G-vIP	V7-vIP	GS15-vIP		Gene name	G-vIP	V7-vIP	GS15-vIP
B3GALNT1	0	0	0.3474		ABCA1	0.2655	0.6048	0.4353		ADAMTS1	10	10	10		ACBD3	-0.2649	-0.1504	-0.4448
B3GALT6	0.8576	1.1787	1.1156		ABHD12	0.2849	1.6816	0.9185		ALB	-0.3318	-0.779	0.997		ACO1	0.9622	2.0984	0.8279
B3GAT3	1.0263	1.2657	1.4481		ABHD13	0.8102	2.3567	2.5032		ARSB	-1.2925	ND	1.6165		AHNAK	-0.0486	-0.9321	-0.3574
B3GLCT	-0.4753	0	1.029		ACSL4	-0.9057	0.0843	-0.7333		B2M	0.0133	0.9871	1.1523		AJUBA	-1.0204	0.9301	-0.7187				Red	Upregulated
B3GNT2	1.5903	1.595	1.884		ADAM10	-0.3755	1.1147	0.6801		CALU	0.1697	-0.3124	0.2025		AKAP9	-0.193	-0.5391	-0.0056				Blue	Downregulated
B3GNT9	0.8641	2.0313	1.2746		AGPAT3	-0.862	0.6911	-0.3142		CCDC126	0.5393	10	0.9306		AKR7A2	1.9929	ND	-0.7462				No color	Unchanged
B4GALNT1	2.0585	0	1.622		AGTRAP	0.4031	1.2264	0.5604		CCN1	1.2352	2.559	1.8681		ANKRD28	ND	ND	0
B4GALT1	0.0978	1.2439	1.2671		AIFM2	-0.0511	10	-0.1526		CCN2	2.0569	1.6867	2.063		ANKRD40	-2.5482	-1.5455	ND
B4GALT2	-0.0475	10	1.251		AIG1	-0.609	1.5362	0.7061		CD59	-0.7614	1.5904	1.8795		AP1AR	-0.1916	1.4099	1.1041
B4GALT3	1.0255	10	2.2911		ANKH	-0.5059	0	0.6202		CHID1	-0.1002	-1.1736	0.6177		AP1B1	-0.9995	ND	-0.4151
B4GALT4	0.7722	10	3.6077		APLP2	0.6002	2.7507	0.9414		CLU	1.6255	-0.6054	0.6665		AP1G1	-0.4241	0.2363	0.3963
B4GALT5	0.7731	2.8517	2.551		APP	0.4617	1.401	1.0971		CNN2	0.8657	0.4729	-0.4528		AP1M1	-0.384	0.2506	-0.305
B4GALT7	1.2392	0.7499	1.6292		ATF6	-0.1947	1.1159	0.6855		CNPY2	-0.0532	0.2101	0.1289		AP1S1	-1.0096	0.7841	0.6999
B4GAT1	1.5993	2.4686	2.4717		ATF6B	-0.752	-10	-10		CNPY3	-0.2676	0	0.1741		AP1S2	-0.6768	ND	0.1714
C1GALT1	1.6833	3.656	3.3037		ATG9A	0.9983	1.9207	1.2931		CRELD2	-0.3485	-0.4646	-0.2345		AP2A1	-0.3169	0.3018	-0.3385
C1GALT1C1	1.7834	4.0184	3.8564		ATP11B	0.1178	1.2039	1.857		CST3	0.5404	0.2586	0.4364		AP3B1	-0.8419	-0.2658	-0.8406
CHPF	1.235	3.2724	1.9849		ATP11C	0.0787	1.1779	1.4484		CTSL	0.225	0	0		AP3D1	-1.1448	0.6215	-0.6479
CHPF2	1.2739	3.2424	2.0944		ATP1A1	-0.1345	1.1602	1.1602		CUTA	1.2587	-2.0851	0.7373		AP3M1	-0.9259	-0.1394	-0.7972
CHST10	10	0	1.1723		ATP2C1	0.5821	0.9595	1.3635		DIPK2A	1.4778	1.1633	2.5868		AP3M2	ND	ND	-10
CHST11	0.4623	1.2461	0.6677		ATP6AP1	-0.6772	-0.0709	0.1985		ERO1A	0.0576	1.0093	0.1136		AP3S1	-0.7316	0.1677	-0.7486
CHST12	0.5082	10	2.4874		ATP6AP2	-0.3688	-0.0187	0.0325		ERP29	-0.0672	0.7833	0.1282		APBB2	ND	ND	ND
CHST14	1.4611	1.9397	1.4611		ATP6V0A1	-0.476	0.5419	0.8401		ERP44	-0.4026	-0.3216	0.0761		APOE	-0.7319	10	1.46
CHST15	0	0	2.4117		ATP6V0A2	-0.0369	0.4877	0.7264		F2	-0.678	1.2258	0.5165		ARCN1	-0.9587	-0.6721	-0.6921
CHST3	-0.1754	1.5036	0.9779		ATP6V0D1	-0.0575	0.609	0.7091		FAM3A	0.9195	10	2.3985		ARF1	-0.9024	-0.9166	-1.3743
CHST7	0.0848	10	2.4904		ATP7A	-0.2956	ND	0.6029		FAM3C	1.2501	2.6611	2.1531		ARF4	-0.4482	-0.3811	-0.9795
CHSY1	1.7624	2.9993	2.2199		ATP8B1	0.8193	10	10		FKBP10	-0.5979	0.8616	0.0282		ARF5	-0.8609	-1.0726	-1.2796
COLGALT1	0.06	1.6027	0.4841		ATP9A	-0.5607	0.8065	1.4989		FKBP2	-0.3003	0.8663	-0.2071		ARFGAP1	-1.8257	-1.206	-2.238
CSGALNACT2	1.3973	10	4.5793		ATP9B	0.0748	0.7204	0.9984		FKBP7	0.4909	0	0.8612		ARFGAP2	-0.5942	-0.8388	-1.1956
DSE	2.1646	10	10		BAIAP2	-0.2135	10	-0.6713		FKBP9	-0.2159	0.9377	0.0717		ARFGEF1	-0.052	10	0.9451
DSEL	1.5575	10	1.2264		BET1	-1.0888	-1.657	0.3061		FN1	1.1341	2.7867	1.4409		ARFGEF2	0.4665	-1.2113	-0.1943
EOGT	0.8206	ND	0		BET1L	0.5013	0.3858	0.9003		FSTL1	0.3846	1.9077	1.2699		ARFIP1	-0.2758	0.3429	-1.184
EXT1	1.5661	10	2.4087		BICD2	0.7617	-0.9814	-1.6746		GAS6	0.6238	0.7683	1.2918		ARFIP2	-0.2153	0.8543	-0.8159
EXT2	0.9245	2.0697	1.3695		BIRC6	-0.5595	-0.8309	2.281		GNAS	-0.3291	1.4521	0.765		ARFRP1	-1.4288	-0.2562	0.0507
EXTL2	1.3755	3.2693	2.2055		BPNT1	0	0	0		GPC1	-0.2912	10	1.0642		ARHGAP1	-0.6825	0.7594	-1.0998
EXTL3	0.8166	10	0.9409		BPNT2	0.9764	1.7402	1.719		H6PD	-0.8943	0	0.3693		ARHGAP35	0.0632	ND	-10
FAM20B	1.5988	2.0914	1.9784		BSG	0.0371	1.2105	1.7217		HTRA1	0.7877	10	1.3423		ARHGEF2	-0.5208	-0.9481	0.347
FKRP	1.3859	1.9193	1.8595		CAND1	-0.584	-0.3971	-1.017		IGFBP7	1.0689	0.8267	1.6135		ARL1	-0.8686	1.2536	-0.1492
FKTN	1.0635	10	0.3785		CANT1	1.592	2.5071	1.5586		ITGA5	-0.3295	1.0716	1.2435		ARL2	-0.6689	-0.228	-1.3251
FUT11	-0.4189	2.0429	0.4302		CAV1	-0.5245	0.6972	0.8222		LGALS3BP	0.0934	1.0778	-0.001		ARL3	0.6483	-1.5938	0.7576
FUT8	1.638	1.6376	1.6221		CD44	0.2948	1.1668	1.7755		LOXL1	-1.0841	0.8103	-0.1914		ATP6V1A	-0.137	0.9143	1.1636
GALNT1	1.2593	2.015	1.6902		CD63	0.5256	0.2407	0.837		LRPAP1	-0.1571	0.6236	0.3854		ATP6V1B2	-0.0154	0.54	0.6125
GALNT10	1.4267	2.9162	2.4331		CD70	-0.2861	-0.1558	-0.3554		MANF	-0.2362	1.0707	-0.0492		ATP6V1C1	-0.4087	1.5305	0.838
GALNT11	1.3424	1.3756	0.5373		CDC42BPA	0.3975	-3.9309	0.1438		MESD	0.0754	0.9174	0.1788		ATP6V1D	-0.7214	ND	0.0566
GALNT13	0.8939	10	10		CDC42BPB	-0.5846	10	0.9857		MFGE8	-0.1599	10	1.5342		ATP6V1E1	-0.1662	0.3082	0.1232
GALNT16	1.03	2.3375	2.9336		CEPT1	0.8196	10	0		MINPP1	-0.7495	1.2419	0.3262		ATP6V1F	-0.4197	0.9726	0.5907
GALNT2	1.5769	2.3029	2.2522		CHPT1	0.4106	1.0623	1.0373		MYDGF	0.0685	0.7794	-0.2645		ATP6V1G1	0.0744	0.5761	1.6701
GALNT4	1.3972	2.7081	1.9749		CLCN3	-0.433	1.8849	1.2228		NENF	0.0133	-0.4143	-0.7148		ATP6V1G3	ND	0.4156	ND
GALNT7	1.5608	2.9621	2.604		CLN3	-2.0193	0	0.0842		NUCB1	0.4991	-0.8699	1.0543		ATP6V1H	-0.032	0.7755	0.8605
GANAB	-0.1404	0.6613	-0.0454		CNIH4	-0.8086	-2.0672	-0.409		NUCB2	-0.284	-0.827	0.3813		ATR	0	ND	0.9728
GCNT1	2.0913	10	2.3493		CPD	0.4073	0.2295	0.1552		NXPE3	3.0759	0	ND		BSDC1	-1.5982	0.9302	-1.6069
GCNT2	0.275	0	1.7403		CSPG4	0.2987	0.8097	-0.0265		OAF	2.1821	0	2.5689		C17orf75	-1.9618	ND	-0.2076
GLT8D1	0.787	2.53	1.033		CUX1	1.1129	2.3294	1.4709		P3H2	-0.3707	0.1981	0.0166		CALCOCO2	2.3091	10	3.0218
GLT8D2	10	0	0		DAG1	-0.2806	10	0.3056		P3H3	-0.5762	1.6141	-0.0697		CDK17	0.2368	1.0507	0.9208
GNPTAB	1.1888	1.2229	0.7409		DBI	0.7104	-1.5325	0.9936		P4HA2	-0.0637	1.0907	0.2662		CDK5RAP2	0.4814	1.564	0.0063
GNPTG	0.968	-0.3528	0.7894		DHCR24	-1.0681	0.7351	-0.0939		P4HB	-0.0497	0.3331	0.0847		CEP85	-0.3178	10	-2.623
GXYLT1	1.1128	1.8243	2.9539		DICER1	-0.7499	2.2985	0.6687		PDGFC	-0.1176	1.0862	0.9962		CERT1	0.7765	1.3968	0.3458
HS2ST1	2.1245	2.6179	3.0566		DIPK1A	0.3937	3.2235	2.7948		PDGFD	-0.4002	2.4193	1.1555		CHD1L	-10	0	-10
MAN1A1	1.7302	2.9465	2.6959		DLG1	0.0253	0.2811	-0.3753		PDIA3	0.3107	0.0253	0.0361		CLASP2	-0.4018	0.5837	-1.0317
MAN1A2	1.3528	3.0912	2.4659		DNAJC5	1.2224	10	1.3733		PDIA6	0.2486	1.1544	0.1503		CLINT1	0.3751	-0.5328	0.8679
MAN1B1	1.3947	3.3005	2.7404		DNM2	-0.3842	0.0055	-1.6146		PLA2G15	0.8105	ND	0		CLSPN	ND	ND	-10
MAN2A1	1.7888	2.9907	2.8717		DRAP1	0.2761	-0.4024	-0.4305		PLOD2	-0.1675	0.3565	-0.067		CLTA	0.4552	-0.8081	0.1726
MAN2A2	0.9494	1.2834	1.0713		DST	-0.3861	0.7663	-0.5943		PRKCSH	0.0761	0.4145	0.0331		CLTB	0.5763	-0.2504	0.0152
MANEA	1.5576	10	2.5283		DUT	1.4555	-1.3168	0.3641		PRNP	0.2403	10	1.7095		CLTC	-0.3172	-0.416	-0.9137
MANEAL	1.468	2.9896	2.3067		DYSF	-0.1283	1.6388	1.7079		PSAP	-0.1006	-0.5165	0.9277		COASY	-0.3515	-1.2953	-0.535
MGAT1	1.3686	2.973	2.8057		ECHDC1	-0.3439	ND	-1.5613		PXDN	-0.4056	1.1469	-0.112		COG3	-1.3823	0.7926	-0.5212
MGAT2	1.8712	2.8221	2.8229		EFCAB14	0.2964	2.1454	0.3015		RCN1	-0.3337	-0.2592	-0.3025		COG5	-3.8018	ND	0.3384
MGAT4B	1.4111	2.7845	2.3489		EIF2AK4	ND	ND	-10		RCN2	-0.331	0.1412	-0.0231		COG6	-1.2203	ND	-0.2242
MGAT5	1.6596	3.2313	1.3624		ENPP7	-0.7425	1.6204	1.1116		SDF4	0.9682	-0.5487	1.4875		COG7	-10	ND	ND
NAGPA	0.3657	0.6549	0.1556		ENTPD4	1.6145	1.9024	1.5357		SERPINE2	-1.0272	1.1957	0.3284		COG8	-10	ND	1.7093
NDST1	1.0015	2.3423	2.4693		ENTPD6	-0.2423	10	0.8154		SERPINH1	-0.4684	0.1011	-0.1891		COPA	-1.0442	-1.3933	-0.5644
NDST2	1.534	10	10		ENTPD7	1.544	10	0.2586		SMPD1	-1.2007	-0.0088	-0.6579		COPB1	-1.2925	-0.7942	-0.6506
PGAP4	1.3341	10	3.2808		ERAP1	-0.6682	1.3624	-0.0065		SRGN	0.461	10	2.4361		COPB2	-0.9037	-1.2561	-0.4956
PLOD3	0.3612	1.5015	0.6953		ERGIC1	-0.5657	-1.461	-0.29		STC1	1.3907	10	2.1635		COPE	-1.0456	-1.0542	-0.2006
POFUT1	-0.3667	0.8346	0.3402		ERGIC2	-0.8732	-1.5779	-0.5051		STC2	1.5536	3.0098	2.1404		COPG1	-1.1569	-1.3918	-0.9068
POFUT2	-0.2404	10	0.2359		ERGIC3	-0.7499	-2.2594	-0.4485		SUMF1	-0.1278	10	0.8863		COPG2	-0.5082	-1.1804	-0.6456
POGLUT1	-0.1937	0	-0.1396		ESD	0.9554	-0.6657	0.7079		SUMF2	-0.0786	0.589	0.3349		COPZ1	-1.0865	-1.0176	-0.8755
POGLUT3	-0.2641	1.4317	-0.0224		F2R	0.2836	0	1.4447		TGFB1	-1.0972	-0.2519	-0.9219		CRIP2	-0.8187	-0.5853	0.1563
POMGNT1	1.61	3.4396	3.1149		FAM114A1	-1.3515	0.1963	-0.8279		TGFB1I1	-1.0972	-0.2519	-0.2519		CRYAB	-0.7638	0	-1.4743
PXYLP1	10	0	0		FAM174A	ND	ND	0.1644		TGFBI	0.4649	1.7894	0.7737		CSNK1D	0.0511	-0.3834	-0.3885
RFNG	1.6484	0	0		FAM177A1	1.7284	1.6195	0.9505		TIMP1	0.8314	2.3456	1.7759		CUX2	0	10	0
RXYLT1	2.3129	10	10		FAM219A	1.13	10	-0.422		TIMP3	ND	0	0.8943		CYFIP1	-0.6705	-0.7153	-0.6037
SLC35A1	1.633	10	3.0766		FAM234B	0.3062	10	0.7885		TOR1B	-0.282	0.6209	0.1224		CYTH2	0.7888	-0.0646	0
SLC35A2	1.0166	2.1081	1.5161		FERMT2	0.4706	ND	0.5934		TSKU	1.7686	10	0.6663		DPY30	1.2249	-0.8958	-0.7617
SLC35A3	1.226	3.0527	1.1634		FGD4	0.6164	0.6386	-0.1759		TWSG1	0.0451	1.5153	1.0646		EZR	0.8119	-1.449	1.1579
SLC35A4	1.1775	ND	0		FGD6	1.8032	-1.1856	0.3232		TXNDC12	-0.3798	0.6912	-0.1948		FAM91A1	-1.1133	0.785	-0.3244
SLC35A5	-0.3148	ND	0.6963		FGFR2	0.5328	-0.2556	0.8827		TXNDC5	0.0555	0.6603	0.1398		GABARAPL2	-0.3386	10	0.2308
SLC35B1	-0.2941	1.4952	0.6165		FMNL3	-0.2804	1.7244	0.2943		VCAN	0.3683	0.8426	-0.189		GBF1	-2.6908	-3.4167	-1.5485
SLC35B2	1.6341	2.8526	3.2397		FNDC3A	-0.6476	-0.8719	-0.0588		WDR11	-1.0609	-0.2707	-0.1716		GCC1	ND	-2.06	ND
SLC35B3	1.1579	2.4195	1.8319		FNDC3B	-0.3563	1.957	0.2538		WNT5B	-0.422	1.9475	0.7729		GCC2	ND	ND	-10
SLC35C1	0.9942	1.3098	1.6069		FURIN	-0.9087	-0.4851	-0.4031							GOLGA1	ND	2.0441	0.3324
SLC35D2	1.5749	10	2.7351		FYCO1	0.4085	1.3999	0.2694							GOLGA2	-0.3531	-1.9789	-0.6344
SLC35E2B	1.6914	0	10		GAK	-1.5949	-0.2077	-0.4369		48% upregulated					GOLGA3	0.538	0.1977	-0.0778
SLC35E3	0.6987	1.2182	1.2923		GEMIN8	0	0	-0.1774		48% unchanged					GOLGA4	-0.4912	1.3138	-1.0955
SLC35G2	-0.4182	10	1.835		GJA1	0.7803	2.5403	1.1436		4% downgegulated					GOLGA7	0.3545	ND	10
ST3GAL1	0.838	2.4027	2.8962		GKAP1	-0.4054	0.1861	0.2086							GOLPH3	-2.2868	ND	-0.4537
ST3GAL2	1.433	10	2.0947		GLCE	1.322	3.089	2.1							GOLPH3L	-10	ND	ND
ST3GAL4	1.4	10	3.0396		GLG1	0.0415	-0.2235	1.8423			G-vIP	V7-vIP	GS15-vIP		GOPC	-0.7317	ND	-10
ST3GAL6	1.928	0	2.8761		GNAI3	0.1973	2.0223	1.7382		upregulated	10	38	29		GORAB	1.0478	ND	-0.0635
ST6GALNAC3	10	0	10		GNAQ	-0.5106	10	-0.0166		unchanged	88	60	71		GORASP1	0.4068	ND	ND
ST6GALNAC4	1.7715	2.8581	2.189		GNPNAT1	1.8434	0	1.4053		Down regulated	2	2	0		GORASP2	-0.3637	-1.1519	-0.2239
ST8SIA6	0.7269	0	0.0562		GOLGA5	0.2506	0.0333	0.4078							HABP4	0.2886	-0.4547	0.2459
TMTC3	-0.4779	2.6	0.6769		GOLGB1	1.4652	2.7853	2.119							HAGH	0	0	ND
TPST1	1.3855	10	1.9828		GOLIM4	1.364	2.7345	2.4549							HELLS	0.6212	0.8902	-0.8683
TPST2	2.306	10	10		GOLM1	0.2391	1.5082	0.8486							HRAS	-0.0042	ND	0
UGCG	0.3054	2.8696	0.7864		GOLM2	0.6203	1.8694	0.9503							HSPB6	-1.608	ND	-0.4527
UGGT1	-0.3163	1.3233	0.0987		GOLT1B	-1.6544	-0.9139	-0.1866							HTT	-0.1016	ND	0
UGGT2	-0.4961	1.0417	0.2525		GOSR1	0.911	1.177	0.9258							ID1	ND	0	-0.2793
UST	1.3866	10	10		GOSR2	-0.5873	-1.5368	-0.2473							IDI1	0.1495	10	0.5895
UXS1	1.444	2.2514	2.3338		GPR107	0.0375	0.485	0.3335							JAKMIP3	-1.3467	0.3021	-1.5134
XYLT2	0.3308	0.703	0.8639		GPR108	-0.1882	0	0.1562							KIF13A	0	ND	0
					GPR143	-0.4003	0	1.414							KIF1C	0.6535	1.8422	0.8815
86% is upregulated					GPR180	-0.2681	-0.1464	0.8343							KLHL22	-1.3976	1.215	-0.2411
14% unchanged					GPR89A	-1.1635	-0.5263	-0.5633							LAMTOR3	-0.2373	2.3956	1.6194
					HLA-A	-0.079	0.841	0.7076							LLGL1	0.5692	-0.9921	-0.1016
					HLA-B	0.2811	10	2.3619							LPP	0.5919	0.8153	-1.0754
					HLA-C	0.1904	0.4874	1.0634							LYPLA2	-0.6721	1.049	-0.7477
	G-vIP	V7-vIP	GS15-vIP		HLA-F	0.5209	0	1.3667							MACF1	-0.3902	-0.1999	-0.5997
upregulated	50	76	66		IER3IP1	-0.8332	-1.5112	-0.4107							MBLAC2	-0.0932	2.922	1.321
unchanged	50	24	34		IGF2R	0.1986	0.1285	1.8621							MCFD2	-1.7144	-1.924	-0.2178
Down regulated	0	0	0		ITM2B	0.0948	10	1.8293							MIF	1.8005	-2.736	1.3859
					JAM3	0.2752	10	0.9554							MINK1	0	ND	0
					JTB	0.6196	1.4169	1.0516							MYO18A	-0.3566	-1.7045	-0.6434
					KCT2	-0.1781	0.5182	-0.2771							MYO5A	-1.048	1.2478	-0.1967
					KDELR1	-2.4719	-2.2634	0.338							NAA25	-0.4862	0.7252	-0.3247
					KDELR2	0.1029	-0.3089	1.7162							NAPA	-0.2231	-0.0224	0.8517
					KDELR3	0.9837	3.3727	2.4391							NAPG	-0.1225	-0.5914	1.1695
					KIAA0319L	0.4823	0.9353	0.5826							NECAB3	-0.8865	0.0867	-0.6541
					KIAA2013	1.2581	2.0247	2.598							NECAP2	0.7174	-0.7614	-0.4742
					LDLR	-0.2478	0.432	1.7693							NEDD4	-10	ND	0
					LEPROT	-0.4867	1.0578	1.8109							NEDD4L	0.3521	0	-0.4525
					LMAN1	-0.8457	-1.8046	-0.2682							NIF3L1	3.3468	ND	0.9938
					LMAN2	-0.6125	-1.9781	-0.6687							NME1	0.3105	-1.8448	0.9685
					LMAN2L	-1.016	-1.7091	-0.5878							NRAS	-0.5166	0.6393	0.3868
					LMTK2	-0.5698	1.509	-0.2874							NSF	-0.8383	-0.0394	-0.4986
					LPCAT1	-0.6609	0.7368	-0.1337							NXF1	-0.0891	-0.7403	0.0265
					LRRC8C	-0.8295	0	1.8534							OCRL	ND	ND	1.1244
					LYSMD3	-0.0026	ND	0.7211							OPTN	1.584	2.1527	-0.444
					M6PR	0.1417	-0.4101	1.3313							OSBP	0.2729	0.5347	0.1863
					MANSC1	-0.011	ND	0.1891							OSBPL11	0.5584	1.0041	-0.3264
					MBTPS1	1.457	10	1.3516							OSBPL9	0.2012	1.4711	0.3326
					MBTPS2	1.1673	0.6253	1.0942							OTUD4	0.6795	-0.5695	-1.2006
					MFSD5	0.1343	1.3731	2.232							PACS1	0.0059	-0.5413	-0.7197
					MIA3	-0.6496	1.1334	-0.1926							PACSIN3	-0.6703	0.6407	-0.0467
					MME	-0.0455	ND	1.3174							PARK7	1.2324	-1.803	1.0962
					MMGT1	-1.0015	1.7462	-0.0261							PCM1	-0.4614	-0.0034	-0.1631
					MMP14	1.061	1.5072	2.3221							PCNT	-0.7671	0.3527	-0.2956
					NCKAP1	-0.5367	-0.3735	-0.66							PDCD10	1.0473	0.4728	-0.0332
					NCSTN	-0.5551	0.0832	0.5089							PDE4DIP	0.771	ND	0.056
					NDFIP1	0.2785	1.6595	1.6441							PHLDB2	-0.2515	1.0315	-0.2373
					NDFIP2	0.169	10	1.6288							PI4K2A	0.3791	1.2848	0.6884
					NIPA2	-0.3306	0	1.7497							PI4K2B	0.1517	0.861	0.9868
					NOTCH2	0.4194	1.4778	1.0317							PIP4K2C	0.1552	1.4237	0.0598
					NOTCH3	-1.1878	-10	0							PITPNB	0.9841	ND	0.1951
					PAM	-0.5227	0.5312	0.1645							PJA2	1.1091	ND	-10
					PAQR3	0.2742	2.7478	0.5163							PKMYT1	-0.6051	1.0827	0.2118
					PDGFRB	-0.7127	ND	-10							PKP4	0.441	ND	0
					PERP	-1.3162	0	0.3925							PLCB3	0.9248	1.894	-0.4643
					PGAP2	0.8951	10	1.4362							POLE	0.632	0	0.0488
					PGAP4	1.3341	10	3.2808							PPFIBP1	-0.452	0.2812	-1.8653
					PIEZO1	-0.5858	10	0.9195							PPIC	0.5293	1.9242	1.013
					PIGG	0.0146	0.141	0.4633							PPL	-0.9222	-1.0378	-2.4126
					PKD1	1.9343	0	2.8847							PPM1L	0.3279	0	0
					PKD2	-0.858	0.872	-0.4247							PPP6R3	-0.4976	1.6514	0.5429
					PLD3	0.026	0.2078	1.1947							PREP	0	-0.7402	6.3618
					PLPP3	-0.3664	10	1.6456							PREPL	-0.9765	1.3189	0.1821
					PPM1L	0.3279	ND	10							PRKACA	-0.0928	10	-0.6026
					PSEN1	-0.8444	0	0.8594							PRKACB	0.694	-0.0653	-0.1031
					PSEN2	-0.4461	0	0.9268							PRKAR2A	0.3775	-0.6988	-0.1804
					PTGES2	0.2049	0.884	0.015							PRKD1	-1.4621	-0.7256	-1.9128
					QPCTL	1.1855	0.4676	1.843							PRRC1	-3.7682	-3.4604	-1.5009
					QSOX1	1.5187	0.8187	1.7146							PSMD5	-0.7545	-0.3692	-0.8992
					QSOX2	1.4288	2.4912	1.8649							PSMG1	0.5616	-0.2803	-0.5151
					RABAC1	1.0368	1.049	1.1782							RAB10	-0.3056	0.4296	0.2341
					RER1	-0.6962	-1.8038	-0.7342							RAB11B	-0.0669	-0.1154	0.0494
					RHBDD2	0.451	0.4749	1.1386							RAB11FIP5	-0.9896	0.8294	-0.6716
					RNF121	-1.5006	-1.2023	-0.3812							RAB12	0.4928	1.8757	0.4015
					RNFT1	-0.1424	1.7226	1.2258							RAB14	-0.29	0.0881	0.1037
					RTN3	-0.1969	0.0743	-0.1969							RAB18	-0.12	-0.4852	0.4089
					SCAMP1	0.4119	1.441	1.6745							RAB1A	-0.1413	0.1684	0.2375
					SCAMP2	-0.1838	0.8312	1.6953							RAB1B	0.007	0.316	0.6074
					SCAMP3	0.1435	1.1764	1.1531							RAB21	-0.4778	0.4034	0.471
					SCAMP4	-0.0073	0.8065	1.3498							RAB27A	-0.0891	0.7375	0.207
					SCAP	-0.3052	0	-1.5118							RAB29	-0.6167	0.8602	0.8684
					SDC1	0.4327	10	1.9482							RAB2A	0.1752	0.6108	0.7519
					SEC11A	-0.2794	0.8324	0.1084							RAB2B	0.3625	1.1827	0.5394
					SEC11C	-0.4139	1.8921	0.0023							RAB30	-0.442	0.6374	0.5475
					SEC22A	-1.2096	-1.5022	-0.4467							RAB31	-1.2275	ND	-0.2369
					SEC22B	-0.723	-1.4231	-0.3459							RAB32	-0.2932	0.5208	0.2401
					SELENOI	0.2925	1.4962	1.5412							RAB34	-0.2474	0.6178	0.4263
					SERINC3	0.4929	1.4716	2.3986							RAB3B	-0.0761	0.4604	0.3321
					SFT2D3	1.2067	2.2482	2.0755							RAB3GAP2	-2.0708	-1.4435	-1.5118
					SGMS1	-0.1384	10	0.6557							RAB41	10	ND	ND
					SGMS2	0.8249	0	1.1179							RAB43	-1.1919	ND	1.1235
					SLC11A2	-1.2389	0	10							RAB4A	-0.3408	0.1371	-0.203
					SLC17A5	0	ND	-1.1631							RAB6A	-0.4877	-0.3336	-0.3688
					SLC22A13	0.9654	-0.1866	0.9956							RAB6C	-1.9832	0.0492	-1.0762
					SLC2A1	-0.3772	0.3039	0.9108							RAB7A	-0.0539	0.2875	0.874
					SLC30A1	-0.3115	0.7847	1.2141							RAB8A	-0.3227	0.6684	0.0265
					SLC30A5	-0.8701	-1.424	-0.4208							RAB8B	-0.144	0.5761	-0.5887
					SLC30A6	-0.5775	-0.9511	-0.3609							RAB9A	-0.4224	0.5673	0.5713
					SLC30A7	-0.7956	-1.5484	-0.3299							RABGAP1	0.8403	0.9732	-10
					SLC33A1	-0.552	0.8306	0.532							RABL3	-1.269	-0.4058	-0.8606
					SLC35C2	-0.6637	10	0.3275							RHOC	-0.44	0.0166	-0.2711
					SLC35E1	-0.2619	-1.0668	0.4133							RINT1	-0.8633	0.3022	0.0453
					SLC35F2	-0.2409	0	10							RNF121	-1.5006	-1.2023	-0.3812
					SLC37A4	-0.832	0.5152	-0.1813							RP2	-0.5201	0	0.683
					SLC38A1	0.0072	0.9594	0.4438							RRAS2	-0.0816	1.3607	-0.0816
					SLC38A10	1.4752	1.1624	2.522							S100A3	-0.6952	2.0643	0.3051
					SLC39A3	-0.2426	0.0925	0.158							SACM1L	-0.4267	0.4977	-0.0633
					SLC9A7	0.1027	1.0566	1.2208							SAR1A	0.2391	-0.9478	0.2391
					SLC9A8	-1.3604	ND	0.5875							SAR1B	-2.7597	-1.1655	-0.2926
					SNX17	-0.6554	ND	-0.1308							SCFD1	-0.5839	0.127	-0.2242
					SORT1	-0.0771	0.3142	1.656							SCFD2	-0.9333	0.6929	-0.2078
					SPPL2B	-0.1214	ND	0.9067							SCYL1	-0.5845	-0.1933	-0.2231
					SPRING1	0.9145	1.8838	10							SCYL2	-1.4156	-0.5511	-1.7845
					STING1	-1.0437	0.5484	-0.2596							SEC13	-0.2035	0.4073	-1.3954
					STOML1	0.1596	0.2535	0.5971							SEC14L1	-10	-1.1269	-10
					STX10	0.165	0.6786	0.7471							SEC16A	0.2966	0.9942	-1.9477
					STX12	0.496	0.824	1.5475							SEC23A	-2.4407	-2.5984	-1.4225
					STX16	-0.1036	0.8653	0.7638							SEC23B	-1.855	-1.2798	-1.1601
					STX4	-0.1412	1.2644	1.1461							SEC23IP	-1.7025	-1.1775	-1.2653
					STX5	-0.3673	-0.0233	0.307							SEC24A	-2.1546	-2.3415	-1.6257
					STX6	0.1398	1.0329	1.0842							SEC24B	-2.4578	-2.4975	-1.6682
					STX8	-0.0947	0.3212	1.3524							SEC24C	-2.2765	-2.8285	-1.4967
					SURF4	-1.1699	-1.317	-0.1763							SEC24D	-1.6162	-0.8944	-1.607
					SYS1	0.7914	1.973	0.9101							SEC31A	-0.3248	-0.6892	-1.0454
					SYT1	-0.9833	1.064	1.2163							SEH1L	0.0847	0.7658	0.5429
					SYT11	0.2793	10	0.8209							SELENOH	0	0	-0.8359
					TBC1D20	-0.4948	0	-0.8074							SERBP1	0.3207	-0.6346	0.2961
					TENM1	0.7913	0	1.1924							SH3GLB1	-1.2228	0.7009	-1.1046
					TGOLN2	0.3029	0.4513	0.3087							SIPA1L3	-0.8311	0.5579	-1.8232
					TM9SF1	1.82	3.3462	1.9553							SMG1	ND	ND	0
					TM9SF2	0.5069	1.2583	1.5345							SNAP29	0.1642	0.1493	0.9835
					TM9SF3	1.5239	2.1316	1.9631							SNAPIN	0.2949	-0.5102	-0.9464
					TM9SF4	1.6506	2.2109	1.9427							SNTB2	-0.6535	0	0
					TMBIM1	-0.0447	1.8139	1.4059							SPG21	-0.1349	-0.9218	-0.369
					TMCO1	-0.6697	1.5523	-0.0209							SPRYD7	0.0718	0.5373	0.771
					TMCO3	1.195	3.072	0.0979							STK25	ND	0	0
					TMED1	0.2128	-0.6968	0.5807							STK26	0.2436	0.6868	-0.8632
					TMED10	0.2128	-0.929	0.3433							STRN	-0.5232	0.681	-0.0561
					TMED2	-0.433	-0.4345	0.4037							SYAP1	-2.838	-0.1912	-2.3994
					TMED3	0.4357	-0.1236	0.5529							SYNRG	0	ND	0
					TMED4	0.3231	-0.9281	0.5765							TAGLN2	0.7645	-2.0525	0.1964
					TMED5	-0.1585	-0.0986	0.0978							TBC1D23	-0.5541	ND	-1.6541
					TMED7	-0.069	-0.8633	0.2968							TEPSIN	ND	ND	0
					TMED9	0.0566	-1.2286	0.3071							TMF1	-1.1342	1.1392	0.5703
					TMEM115	0.717	2.4734	0.717							TNRC6A	-0.1876	-0.4324	-1.2657
					TMEM165	1.8331	3.218	1.2393							TNS1	0.2772	0.2639	-0.8268
					TMEM167A	-1.074	-1.735	-0.5835							TRAPPC1	0.0975	0.4857	0.0053
					TMEM167B	0.2547	0.8405	0.8694							TRAPPC11	-0.4552	ND	ND
					TMEM168	0.245	1.3484	0.3527							TRAPPC2L	-0.6723	-0.0761	ND
					TMEM181	1.0621	0.1076	0.2814							TRAPPC3	-0.0189	-0.3428	0.2644
					TMEM219	-0.5766	0	0.4072							TRAPPC4	-0.4103	0.6742	-0.2747
					TMEM230	0.393	0.6103	1.3948							TRAPPC5	-0.6553	0.2606	-1.2671
					TMEM30A	0.0378	-0.0861	1.1726							TRAPPC8	-0.0069	0.6045	1.3512
					TMEM43	-0.3226	0.4574	0.0137							TRIM22	0.337	-0.2388	-2.4035
					TMEM50A	0.0367	1.3352	1.1371							TRIM3	-0.5991	0.0539	-0.482
					TMEM50B	-0.6155	0.8464	0.91							TRIM4	0.0908	0.079	0.9564
					TMEM59	-0.2787	ND	1.3404							TRIO	-0.8563	0.4726	-0.3747
					TMEM87A	0.0254	-0.2189	-0.0716							TRIOBP	-0.6967	0.4482	-0.2787
					TMEM87B	0.0226	2.2351	-0.2576							TRIP11	-2.1026	-1.0258	-1.1891
					TMPPE	0.6857	0.9982	0.7211							TRIP4	-1.0056	-0.7944	-1.277
					TSPAN13	-1.5927	ND	-0.0553							TRMT1	0.1225	ND	10
					TSPAN3	-0.8249	0.3326	0.6362							TWF2	2.3255	2.5987	-1.2186
					TVP23B	-0.3599	1.3386	0.687							UBXN1	0.4169	-2.1545	0.4318
					UBIAD1	1.235	2.7983	2.5077							UMPS	-0.3549	0.7073	-0.7683
					UNC93B1	-1.0964	0	0.6661							USO1	-0.8367	-0.4544	-1.1289
					VAMP2	0.083	0.9656	1.284							USP32	0.3054	1.1781	-0.0563
					VAMP3	0.1438	0.5436	1.0511							USP33	1.1951	1.9103	0.6989
					VAMP4	-0.8165	-0.1467	0.5845							VCL	0.1138	-1.5669	-0.7239
					VAMP5	-0.8192	10	0.9974							VCPIP1	0.3761	1.2651	-0.5496
					VAMP7	0.3489	1.0564	0.6068							VPS13D	0	ND	ND
					VAPA	-0.445	0.5997	-0.0108							VPS45	0.2094	0.8823	1.0581
					VAPB	-0.4502	0.7928	-0.0297							VPS50	-0.5854	ND	-1.2322
					VMA21	0.3309	0.4842	0.2385							VPS51	-0.3302	0.4297	-1.482
					VTI1A	0.2077	0.069	0.5791							VPS53	-0.2522	ND	-0.6117
					VTI1B	0.0197	0.3063	1.4107							WWOX	1.6815	ND	ND
					WLS	0.1996	0.8829	1.6859							XPO1	-0.733	-0.1393	-1.3306
					YIF1A	-0.5647	-1.8765	0.0108							YKT6	-0.5052	0.6915	-1.2525
					YIF1B	-1.0861	-1.8448	-0.8226							ZFYVE1	-0.0229	0	0.0947
					YIPF1	0.2905	0.7733	0.6285							ZNF622	0.4535	-0.3821	-1.8926
					YIPF2	-0.5162	2.1127	0.426
					YIPF3	0.6027	0.874	0.7828
					YIPF4	0.7418	0.3373	0.7318							14% upregulated
					YIPF5	-1.4487	-2.239	-0.9511							56% unchanged
					YIPF6	0.3055	0.641	0.3204							30% downgegulated
					ZDHHC12	-0.3526	-0.1993	-0.074
					ZDHHC13	1.2189	1.496	2.3251
					ZDHHC16	0.523	0.4514	0.4124
					ZDHHC17	1.2971	2.5954	2.273								G-vIP	V7-vIP	GS15-vIP
					ZDHHC20	0.405	10	1.9323							upregulated	2	11	5
					ZDHHC21	0.8334	2.953	2.0335							unchanged	83	79	77
					ZDHHC24	-0.5782	-0.2247	ND							Down regulated	15	10	18
					ZDHHC3	-0.2648	10	0.038
					ZDHHC7	1.5194	10	10
					ZFPL1	0.285	-0.1666	0.6879
					48% upregulated
					38% unchanged
					14% downgegulated
						G-vIP	V7-vIP	GS15-vIP
					upregulated	9	33	32
					unchanged	85	58	66
					Down regulated	6	9	2
