## Supplementary material for "Comprehensive Proteomic Characterization of the Intra-Golgi Trafficking Intermediates": Table S6

### Sheet: Fig Supp 7A (CCDvIP vs COPI)
Comparison of enriched Golgi proteins in CCD-vIP vs COPI proteome (first experiment)
Comparison of Enriched Golgi protein in COPI vs CCD																			All identifed COPI proteins (log2 SILAC ratio>1)						Enriched golgi protein in CCD-vIP EX1
Names	total	elements																	ABHD12						PDE4DIP
Enriched CCD Enriched COPI	108	QSOX2																	ABHD14A						QSOX2
		ERGIC1																	ACSL5						RAB2A
		B4GALT7																	AFP						ERGIC1
		UGCG																	AHNAK2						STX10
		MAN1B1																	APMAP						DLG1
		GOSR2																	ARF4						VAMP2
		YIF1B																	ARFRP1						B4GALT7
		ATP6AP2																	ARL6IP5						RRAS2
		SLC35C1																	ATP2C1						UGCG
		FAM3C																	ATP6AP1						YIPF6
		TM9SF3																	ATP6AP2						DIPK2A
		LMAN1																	B3GALNT1						ITGA5
		RAB1B																	B3GALT6						MAN1B1
		ENTPD7																	B3GAT3						GOSR2
		MAN1A1																	B3GNT2						YIF1B
		LMAN2																	B4GALNT1						ATP6AP2
		TM9SF1																	B4GALT1						SLC35C1
		QPCTL																	B4GALT5						FAM20B
		GPR107																	B4GALT7						NAPA
		TMED7																	B4GAT1						NAGPA
		GXYLT1																	BET1						FAM3C
		IER3IP1																	C1GALT1						TM9SF3
		GOLM1																	C1QB						SCAMP3
		KIAA2013																	CALR						LMAN1
		RER1																	CALU						RAB1B
		ENTPD6																	CANT1						SEC11A
		DSE																	CASC4						ENTPD7
		TM9SF4																	CGREF1						PAM
		ATP6AP1																	CHPF2						DSEL
		MGAT2																	CHST14						CCN2
		GOLGB1																	CLU						OBSL1
		NUCB2																	CNIH4						SLC9A7
		MAN2A2																	CNPY2						ATP6V0D1
		CUX1																	COMT						VAPB
		YIPF4																	CSGALNACT2						ATP9B
		SDF4																	CTSB						TRIO
		GALNT2																	CUX1						MAN1A1
		ST3GAL1																	CYB5R3						LMAN2
		CHST14																	DIA1						TM9SF1
		MGAT4B																	DNAJB11						QPCTL
		C1GALT1																	DSE						GPR107
		POMGNT1																	EMD						VTI1A
		SLC30A7																	ENDOD1						EFCAB14
		MFSD5																	ENTPD4						FURIN
		YIPF5																	ENTPD6						EXT1
		ZFPL1																	ENTPD7						SEC16A
		SURF4																	ERGIC1						CCN1
		GLT8D1																	ERGIC2						TMED7
		SLC38A10																	ERGIC3						GXYLT1
		TMED5																	ERP44						ATP6V0A1
		MGAT1																	EXTL2						NDST1
		GALNT7																	FAM134B						WDR11
		SLC35B2																	FAM134C						IER3IP1
		MAN2A1																	FAM177A1						GOLM1
		ENTPD4																	FAM198B						RAB11FIP5
		HS2ST1																	FAM20C						LDLR
		MGAT5																	FAM3A						KIAA2013
		GOLGA5																	FAM3C						RER1
		SCFD1																	FKRP						HLA-B
		RAB18																	FUT8						TMEM30A
		RABAC1																	GAA						CD59
		TMEM43																	GALNT1						BET1L
		CLU																	GALNT10						CPD
		TMED2																	GALNT12						RAB8B
		STX5																	GALNT2						GJA1
		XYLT2																	GALNT3						ENTPD6
		FKRP																	GALNT6						OPTN
		GALNT1																	GALNT7						HLA-A
		SLC35E1																	GANAB						STX8
		MANEAL																	GGTA1						DSE
		SACM1L																	GLCE						QSOX1
		SEC22B																	GLG1						CDC42BPB
		B4GALT5																	GLT8D1						TM9SF4
		TMED1																	GLT8D2						ATP6AP1
		TMEM167A																	GNPTAB						MGAT2
		B4GALT1																	GOLGA2						SCAMP2
		GOLGA2																	GOLGA5						GOLGB1
		NUCB1																	GOLGB1						ATP9A
		ERGIC2																	GOLIM4						RAB15
		GLCE																	GOLM1						NUCB2
		GOSR1																	GOLT1B						COL1A1
		CHPF2																	GORASP2						ANKH
		TPST2																	GOSR1						MAN2A2
		UXS1																	GOSR2						SFT2D3
		ABHD12																	GPR107						RAB27A
		KCT2																	GPR108						TMCO3
		GLG1																	GPX8						SLC9A8
		EXTL2																	GRN						ATP6V0A2
		GOLT1B																	GXYLT1						KIAA0319L
		TMED4																	GYLTL1B						GOLM2
		B4GAT1																	HS2ST1						NAPG
		FUT8																	HSPA5						RHOC
		ZDHHC13																	IER3IP1						CUX1
		YIPF3																	IGFBP7						TRIM4
		B3GAT3																	IMPAD1						YIPF4
		MAN1A2																	KCT2						MMP14
		TMED9																	KDELR1						ARFGEF2
		ATP2C1																	KDELR2						SH3RF1
		ERGIC3																	KIAA2013						SDF4
		B3GALT6																	LGALS3BP						MYO5A
		GOLIM4																	LMAN1						FNDC3B
		GALNT10																	LMAN2						RAB9A
		TM9SF2																	LMAN2L						GALNT2
		TMEM165																	LPL						ST3GAL1
		CANT1																	LRPAP1						RAB2B
		TMED10																	LSS						DYSF
		FAM3A																	MAN1A1						STING1
		ZDHHC17																	MAN1A2						CHST14
Enriched COPI	99	SLC30A5																	MAN1B1						FMNL3
		CGREF1																	MAN1C1						PRKAR2A
		CNPY2																	MAN2A1						MIA3
		ZDHHC21																	MAN2A2						MGAT4B
		RAB2																	MANEAL						NCSTN
		ARFRP1																	MFSD5						FYCO1
		GALNT3																	MGAT1						RAB6A
		CASC4																	MGAT2						PACS1
		FAM134B																	MGAT4A						C1GALT1
		CTSB																	MGAT4B						POMGNT1
		TMEM115																	MGAT5						IGF2R
		RABL3																	MMP12						STC2
		TMED3																	NCEH1						UST
		GANAB																	NDST2						CLINT1
		PDIA6																	NRP2						SLC30A7
		SERPINH1																	NSDHL						MYO18A
		LPL																	NUCB1						MFSD5
		FAM177A1																	NUCB2						YIPF5
		CALR																	P4HB						STX12
		GORASP2																	PDIA6						ZFPL1
		TGOLN1																	PGRMC2						SURF4
		LGALS3BP																	PIGG						RAB10
		B4GALNT1																	PIGS						ATP6V1H
		RHOBTB3																	POMGNT1						PI4KA
		LMAN2L																	PPIB						GLT8D1
		B3GALNT1																	PTGS1						SLC38A10
		MAN1C1																	QPCTL						YKT6
		UBIAD1																	QSOX2						TMED5
		PIGG																	RAB18						TRIM3
		RAB6B																	RAB1A						ALB
		FAM198B																	RAB1B						MGAT1
		GLT8D2																	RAB2						GALNT7
		RNFT1																	RAB6B						SLC35B2
		SPP1																	RABAC1						MAN2A1
		CSGALNACT2																	RABL3						TPST1
		RAB1A																	RCN1						BPNT2
		IMPAD1																	RER1						ENTPD4
		GALNT6																	RHOBTB3						SORT1
		PGRMC2																	RNFT1						CRYAB
		KDELR1																	SACM1L						HS2ST1
		GALNT12																	SCFD1						MGAT5
		NDST2																	SDF4						GOLGA5
		DIA1																	SEC22A						SCFD1
		P4HB																	SEC22B						STX16
		ST8SIA4																	SERPINH1						VTI1B
		KDELR2																	SLC30A5						RAB18
		ST3GAL5																	SLC30A6						RABAC1
		CALU																	SLC30A7						TMEM43
		EMD																	SLC35B2						VAMP7
		HSPA5																	SLC35B3						STOML1
		SYS1																	SLC35C1						HLA-C
		PTGS1																	SLC35E1						CLU
		PPIB																	SLC38A10						TMED2
		ABHD14A																	SMOC1						STX5
		TXNDC5																	SPP1						SPRYD7
		GNPTAB																	ST3GAL1						XYLT2
		ARF4																	ST3GAL5						ATP11C
		ACSL5																	ST8SIA4						FNDC3A
		ARL6IP5																	STX5						NXF1
		RCN1																	SURF4						FKRP
		ENDOD1																	SYS1						COG5
		SLC35B3																	TECR						CHST11
		AHNAK2																	TGFBI						SLC35E1
		FAM20C																	TGOLN1						GALNT1
		FAM134C																	TM9SF1						SACM1L
		APMAP																	TM9SF2						AKAP9
		TGFBI																	TM9SF3						MANEAL
		IGFBP7																	TM9SF4						CD63
		NRP2																	TMED1						SEC22B
		TMEM168																	TMED10						STX6
		TMEM33																	TMED2						B4GALT5
		PIGS																	TMED3						RAB14
		GGTA1																	TMED4						ATG9A
		SMOC1																	TMED5						TMED1
		NCEH1																	TMED7						TMEM167A
		LRPAP1																	TMED9						VPS53
		SLC30A6																	TMEM115						B4GALT1
		TECR																	TMEM165						GOLGA2
		GRN																	TMEM167A						PI4K2A
		GYLTL1B																	TMEM168						PCM1
		C1QB																	TMEM33						CAV1
		MMP12																	TMEM43						NUCB1
		CNIH4																	TPST2						VAMP5
		SEC22A																	TXNDC5						ERGIC2
		COMT																	UBIAD1						GLCE
		NSDHL																	UGCG						CDK17
		GPX8																	UXS1						GOSR1
		XYLT1																	XYLT1						STRN
		GPR108																	XYLT2						ARHGEF2
		LSS																	YIF1A						TIMP1
		ERP44																	YIF1B						ITIH2
		AFP																	YIPF3						DYNC2H1
		CYB5R3																	YIPF4						CHPF2
		MGAT4A																	YIPF5						TMEM87B
		BET1																	ZDHHC13						TPST2
		B3GNT2																	ZDHHC17						HLA-G
		YIF1A																	ZDHHC21						UXS1
		DNAJB11																	ZFPL1						TGOLN2
		GAA																							YES1
Enriched CCD	166	PDE4DIP																							ABHD12
		RAB2A																							CHST7
		STX10																							CHPF
		DLG1																							TRIOBP
		VAMP2																							ATP7A
		RRAS2																							RAB6D
		YIPF6																							FAM91A1
		ITGA5																							LPCAT1
		DIPK2A																							GOLGA4
		FAM20B																							EXTL3
		NAPA																							DNM2
		NAGPA																							KCT2
		SCAMP3																							VAMP3
		SEC11A																							GLG1
		DSEL																							KIF1C
		PAM																							EXTL2
		CCN2																							TMCO1
		SLC9A7																							GOLT1B
		OBSL1																							TMED4
		ATP6V0D1																							PI4K2B
		ATP9B																							B4GAT1
		VAPB																							FUT8
		TRIO																							ZDHHC13
		VTI1A																							SCAMP1
		EFCAB14																							AP3D1
		EXT1																							YIPF3
		FURIN																							M6PR
		SEC16A																							CLASP2
		CCN1																							B3GAT3
		NDST1																							MAN1A2
		ATP6V0A1																							STX4
		WDR11																							TMED9
		RAB11FIP5																							CHST12
		LDLR																							GALNT4
		HLA-B																							ERGIC3
		TMEM30A																							ATP2C1
		CD59																							VPS45
		BET1L																							B3GALT6
		CPD																							NRAS
		RAB8B																							AGTRAP
		GJA1																							GOLIM4
		OPTN																							GALNT10
		HLA-A																							DST
		STX8																							CHST3
		QSOX1																							LYSMD3
		CDC42BPB																							SLC2A1
		SCAMP2																							AP3B1
		ATP9A																							CD70
		RAB15																							TM9SF2
		COL1A1																							ST3GAL4
		ANKH																							TMEM165
		SFT2D3																							RAB21
		ATP6V0A2																							CANT1
		SLC9A8																							BSG
		TMCO3																							OSBPL9
		RAB27A																							VAMP4
		KIAA0319L																							RAB11B
		GOLM2																							TMED10
		NAPG																							KIF13A
		RHOC																							RAB7A
		TRIM4																							FAM3A
		MMP14																							VAPA
		ARFGEF2																							RAB8A
		SH3RF1																							WLS
		MYO5A																							TMEM87A
		FNDC3B																							ZDHHC17
		RAB9A
		DYSF
		RAB2B
		STING1
		FMNL3
		PRKAR2A
		MIA3
		NCSTN
		FYCO1
		RAB6A
		PACS1
		IGF2R
		UST
		STC2
		CLINT1
		MYO18A
		STX12
		ATP6V1H
		RAB10
		PI4KA
		YKT6
		TRIM3
		ALB
		BPNT2
		TPST1
		SORT1
		CRYAB
		STX16
		VTI1B
		VAMP7
		STOML1
		HLA-C
		SPRYD7
		ATP11C
		FNDC3A
		NXF1
		CHST11
		COG5
		AKAP9
		CD63
		STX6
		ATG9A
		RAB14
		VPS53
		PI4K2A
		CAV1
		PCM1
		VAMP5
		CDK17
		STRN
		ARHGEF2
		TIMP1
		ITIH2
		DYNC2H1
		TMEM87B
		HLA-G
		TGOLN2
		CHST7
		YES1
		CHPF
		ATP7A
		TRIOBP
		RAB6D
		LPCAT1
		FAM91A1
		GOLGA4
		EXTL3
		VAMP3
		DNM2
		KIF1C
		TMCO1
		PI4K2B
		SCAMP1
		AP3D1
		M6PR
		CLASP2
		STX4
		CHST12
		GALNT4
		VPS45
		NRAS
		AGTRAP
		SLC2A1
		LYSMD3
		CHST3
		DST
		AP3B1
		CD70
		ST3GAL4
		RAB21
		BSG
		OSBPL9
		VAMP4
		RAB11B
		KIF13A
		RAB7A
		VAPA
		RAB8A
		WLS
		TMEM87A

### Sheet: Fig Supp 7B (CCDvIP vs COPI) 
Comparison of Enriched Golgi protein in COPI (three cell line) vs CCD
Names	total	elements												Enriched golgi protein in CCD-vIP EX1				COPI proteins shared between HeLa/HepG2/iMΦ (log2 SILAC ratio>1)
Enriched CCD Enriched COPI	35	QSOX2												PDE4DIP				NUCB1
		ERGIC1												QSOX2				TMED7
		MAN1B1												RAB2A				TMED9
		TM9SF3												ERGIC1				TMED10
		LMAN1												STX10				NUCB2
		LMAN2												DLG1				TMED4
		TM9SF1												VAMP2				TMED2
		TMED7												B4GALT7				SLC30A7
		RER1												RRAS2				SLC35E1
		MGAT2												UGCG				GALNT1
		NUCB2												YIPF6				QSOX2
		CUX1												DIPK2A				ERGIC2
		CHST14												ITGA5				TM9SF3
		MGAT4B												MAN1B1				ERGIC3
		POMGNT1												GOSR2				MAN1B1
		SLC30A7												YIF1B				LMAN2
		ZFPL1												ATP6AP2				TM9SF1
		SURF4												SLC35C1				MAN1A2
		TMED5												FAM20B				TMED5
		RAB18												NAPA				RER1
		TMED2												NAGPA				ZFPL1
		STX5												FAM3C				SURF4
		GALNT1												TM9SF3				MGAT2
		SLC35E1												SCAMP3				B3GAT3
		SEC22B												LMAN1				LMAN1
		NUCB1												RAB1B				SEC22B
		ERGIC2												SEC11A				CHST14
		TMED4												ENTPD7				MGAT4B
		YIPF3												PAM				STX5
		B3GAT3												DSEL				CUX1
		MAN1A2												CCN2				ERP44
		TMED9												OBSL1				YIPF3
		ERGIC3												SLC9A7				KDELR1
		ATP2C1												ATP6V0D1				ERGIC1
		TMED10												VAPB				ATP2C1
Enriched COPI	3	KDELR1												ATP9B				POMGNT1
		SLC30A6												TRIO				SLC30A6
		ERP44												MAN1A1				RAB18
Enriched CCD	239	PDE4DIP												LMAN2
		RAB2A												TM9SF1
		STX10												QPCTL
		DLG1												GPR107
		VAMP2												VTI1A
		B4GALT7												EFCAB14
		RRAS2												FURIN
		UGCG												EXT1
		YIPF6												SEC16A
		ITGA5												CCN1
		DIPK2A												TMED7
		GOSR2												GXYLT1
		YIF1B												ATP6V0A1
		ATP6AP2												NDST1
		FAM20B												WDR11
		SLC35C1												IER3IP1
		NAPA												GOLM1
		NAGPA												RAB11FIP5
		FAM3C												LDLR
		SCAMP3												KIAA2013
		ENTPD7												RER1
		SEC11A												HLA-B
		RAB1B												TMEM30A
		DSEL												CD59
		PAM												BET1L
		CCN2												CPD
		SLC9A7												RAB8B
		OBSL1												GJA1
		ATP6V0D1												ENTPD6
		ATP9B												OPTN
		VAPB												HLA-A
		MAN1A1												STX8
		TRIO												DSE
		GPR107												QSOX1
		QPCTL												CDC42BPB
		VTI1A												TM9SF4
		EFCAB14												ATP6AP1
		EXT1												MGAT2
		FURIN												SCAMP2
		SEC16A												GOLGB1
		CCN1												ATP9A
		GXYLT1												RAB15
		NDST1												NUCB2
		ATP6V0A1												COL1A1
		IER3IP1												ANKH
		WDR11												MAN2A2
		GOLM1												SFT2D3
		RAB11FIP5												RAB27A
		KIAA2013												TMCO3
		LDLR												SLC9A8
		HLA-B												ATP6V0A2
		TMEM30A												KIAA0319L
		CD59												GOLM2
		BET1L												NAPG
		CPD												RHOC
		RAB8B												CUX1
		GJA1												TRIM4
		ENTPD6												YIPF4
		OPTN												MMP14
		HLA-A												ARFGEF2
		STX8												SH3RF1
		DSE												SDF4
		QSOX1												MYO5A
		CDC42BPB												FNDC3B
		TM9SF4												RAB9A
		ATP6AP1												GALNT2
		SCAMP2												ST3GAL1
		GOLGB1												RAB2B
		ATP9A												DYSF
		RAB15												STING1
		COL1A1												CHST14
		ANKH												FMNL3
		MAN2A2												PRKAR2A
		SFT2D3												MIA3
		RAB27A												MGAT4B
		TMCO3												NCSTN
		SLC9A8												FYCO1
		ATP6V0A2												RAB6A
		KIAA0319L												PACS1
		GOLM2												C1GALT1
		NAPG												POMGNT1
		RHOC												IGF2R
		TRIM4												STC2
		YIPF4												UST
		MMP14												CLINT1
		ARFGEF2												SLC30A7
		SH3RF1												MYO18A
		SDF4												MFSD5
		MYO5A												YIPF5
		FNDC3B												STX12
		GALNT2												ZFPL1
		RAB9A												SURF4
		ST3GAL1												RAB10
		DYSF												ATP6V1H
		RAB2B												PI4KA
		STING1												GLT8D1
		FMNL3												SLC38A10
		PRKAR2A												YKT6
		MIA3												TMED5
		NCSTN												TRIM3
		FYCO1												ALB
		RAB6A												MGAT1
		PACS1												GALNT7
		C1GALT1												SLC35B2
		IGF2R												MAN2A1
		UST												TPST1
		STC2												BPNT2
		CLINT1												ENTPD4
		MYO18A												SORT1
		MFSD5												CRYAB
		STX12												HS2ST1
		YIPF5												MGAT5
		RAB10												GOLGA5
		ATP6V1H												SCFD1
		PI4KA												STX16
		GLT8D1												VTI1B
		SLC38A10												RAB18
		YKT6												RABAC1
		TRIM3												TMEM43
		ALB												VAMP7
		MGAT1												STOML1
		GALNT7												HLA-C
		SLC35B2												CLU
		MAN2A1												TMED2
		TPST1												STX5
		BPNT2												SPRYD7
		ENTPD4												XYLT2
		SORT1												ATP11C
		CRYAB												FNDC3A
		HS2ST1												NXF1
		MGAT5												FKRP
		GOLGA5												COG5
		SCFD1												CHST11
		STX16												SLC35E1
		VTI1B												GALNT1
		RABAC1												SACM1L
		TMEM43												AKAP9
		VAMP7												MANEAL
		STOML1												CD63
		HLA-C												SEC22B
		CLU												STX6
		SPRYD7												B4GALT5
		XYLT2												RAB14
		ATP11C												ATG9A
		FNDC3A												TMED1
		NXF1												TMEM167A
		FKRP												VPS53
		COG5												B4GALT1
		CHST11												GOLGA2
		SACM1L												PI4K2A
		AKAP9												PCM1
		MANEAL												CAV1
		CD63												NUCB1
		STX6												VAMP5
		B4GALT5												ERGIC2
		RAB14												GLCE
		ATG9A												CDK17
		TMED1												GOSR1
		TMEM167A												STRN
		VPS53												ARHGEF2
		B4GALT1												TIMP1
		GOLGA2												ITIH2
		PI4K2A												DYNC2H1
		PCM1												CHPF2
		CAV1												TMEM87B
		VAMP5												TPST2
		GLCE												HLA-G
		CDK17												UXS1
		GOSR1												TGOLN2
		STRN												YES1
		ARHGEF2												ABHD12
		TIMP1												CHST7
		ITIH2												CHPF
		DYNC2H1												TRIOBP
		CHPF2												ATP7A
		TMEM87B												RAB6D
		TPST2												FAM91A1
		HLA-G												LPCAT1
		UXS1												GOLGA4
		TGOLN2												EXTL3
		YES1												DNM2
		ABHD12												KCT2
		CHST7												VAMP3
		CHPF												GLG1
		TRIOBP												KIF1C
		ATP7A												EXTL2
		RAB6D												TMCO1
		FAM91A1												GOLT1B
		LPCAT1												TMED4
		GOLGA4												PI4K2B
		EXTL3												B4GAT1
		DNM2												FUT8
		KCT2												ZDHHC13
		VAMP3												SCAMP1
		GLG1												AP3D1
		KIF1C												YIPF3
		EXTL2												M6PR
		TMCO1												CLASP2
		GOLT1B												B3GAT3
		PI4K2B												MAN1A2
		B4GAT1												STX4
		FUT8												TMED9
		ZDHHC13												CHST12
		SCAMP1												GALNT4
		AP3D1												ERGIC3
		M6PR												ATP2C1
		CLASP2												VPS45
		STX4												B3GALT6
		CHST12												NRAS
		GALNT4												AGTRAP
		VPS45												GOLIM4
		B3GALT6												GALNT10
		NRAS												DST
		AGTRAP												CHST3
		GOLIM4												LYSMD3
		GALNT10												SLC2A1
		SLC2A1												AP3B1
		LYSMD3												CD70
		DST												TM9SF2
		CHST3												ST3GAL4
		AP3B1												TMEM165
		TM9SF2												RAB21
		CD70												CANT1
		ST3GAL4												BSG
		TMEM165												OSBPL9
		RAB21												VAMP4
		CANT1												RAB11B
		BSG												TMED10
		OSBPL9												KIF13A
		VAMP4												RAB7A
		RAB11B												FAM3A
		KIF13A												VAPA
		RAB7A												RAB8A
		FAM3A												WLS
		VAPA												TMEM87A
		RAB8A												ZDHHC17
		WLS
		TMEM87A
		ZDHHC17
